# Targeted metagenomics reveals pangenomic diversity of the nitroplast (UCYN-A) and its algal host plastid

**DOI:** 10.1101/2024.06.19.599377

**Authors:** Ella Joy H. Kantor, Brent M. Robicheau, Jennifer Tolman, John M. Archibald, Julie LaRoche

**Author notes:** The authors declare that they have no competing interests.

## Abstract

UCYN-A (*Cand.* Atelocyanobacterium thalassa) has recently been recognized as a globally-distributed, early stage, nitrogen-fixing organelle (the ‘nitroplast’) of cyanobacterial origin present in select species of haptophyte algae (e.g., *Braarudosphaera bigelowii*). Although the nitroplast was recognized as the UCYN-A2 sublineage, it is yet to be confirmed in other sublineages of the algal/UCYN-A complex. We used water samples collected from Halifax Harbour (Bedford Basin, Nova Scotia, Canada) and the offshore Scotian Shelf to further our understanding of *B. bigelowii* and UCYN-A in the coastal Northwest Atlantic. Sequencing data revealed UCYN-A-associated haptophyte signatures and yielded near-complete metagenome-assembled genomes (MAGs) for UCYN-A1, UCYN-A4, and the plastid of the A4-associated haptophyte. Comparative genomics provided new insights into the pangenome of UCYN-A. The UCYN-A4 MAG is the first genome sequenced from this sublineage and shares ∼85% identity with the UCYN-A2 nitroplast. Genes missing in the reduced genome of the nitroplast were also missing in the A4 MAG supporting its likely classification as a nitroplast as well. The UCYN-A1 MAG was found to be nearly 100% identical to the reference genome despite coming from different ocean basins. Time-series data paired with the recurrence of specific microbes in enrichment cultures gave insight into the microbes that frequently co-occur with the algal/UCYN-A complex (e.g., *Pelagibacter ubique*). Overall, our study expands knowledge of UCYN-A and its host across major ocean basins and investigates their co-occurring microbes in the coastal Northwest Atlantic (NWA), thereby facilitating future studies on the underpinnings of haptophyte-associated diazotrophy in the sea.
