## Supplemental Table S5 for "Targeted metagenomics reveals pangenomic diversity of the nitroplast (UCYN-A) and its algal host plastid"

### Sheet: A. 18S sequences
Name	Accession	Genotype	Description	Source
AB478412	AB478412.1	genotype II	Braarudosphaera bigelowii gene for 18S rRNA, partial sequence, isolate: Funahama-T3	NCBI
AB847971	AB847971.1	genotype I	Braarudosphaera bigelowii gene for 18S rRNA, partial sequence, isolate: Shukutsu22	NCBI
AB847972	AB847972.1	genotype I	Braarudosphaera bigelowii gene for 18S rRNA, partial sequence, isolate: Shukutsu27	NCBI
AB250785	AB250785.1	genotype I	Braarudosphaera bigelowii gene for 18S rRNA, partial sequence, isolate: TP05-6-b	NCBI
AB847970	AB847970.1	genotype I	Braarudosphaera bigelowii gene for 18S rRNA, partial sequence, isolate: Shukutsu19	NCBI
aeb6a118ee4e6ef614483d3e1a3d2a49			Braarudospaera bigelowii	this study
AB847973	AB847973.1	genotype III	Braarudosphaera bigelowii gene for 18S rRNA, partial sequence, isolate: Uska15.2.6	NCBI
KF771252	KF771252.1		Braarudosphaera bigelowii isolate SIOJp3B7BH_SP6 18S ribosomal RNA gene, partial sequence	NCBI
AB847979	AB847979.1	genotype IV	Braarudosphaera bigelowii gene for 18S rRNA, partial sequence, isolate: Furue16	NCBI
AB478413	AB478413.1	genotype IV	Braarudosphaera bigelowii gene for 18S rRNA, partial sequence, isolate: Furue-15	NCBI
LC595681	LC595681.1		Braarudosphaera bigelowii NIES-4442 gene for 18S rRNA, partial sequence	NCBI
AM490994	AM490994.1	MK98-06	Chrysochromulina parkeae partial 18S rRNA gene, strain Kawachi, Japan	NCBI
AB847974	AB847974.1	genotype III	Braarudosphaera bigelowii gene for 18S rRNA, partial sequence, isolate: Tosa2	NCBI
KF771250	KF771250.1		Braarudosphaera bigelowii isolate SIOJp1D8BH_SP6 18S ribosomal RNA gene, partial sequence	NCBI
AB847978	AB847978.1	genotype III	Braarudosphaera bigelowii gene for 18S rRNA, partial sequence, isolate: Tosa14	NCBI
AB478414	AB478414.1	genotype V	Braarudosphaera bigelowii gene for 18S rRNA, partial sequence, isolate: Yatsushiro-1	NCBI
AB847977	AB847977.1	genotype III	Braarudosphaera bigelowii gene for 18S rRNA, partial sequence, isolate: Tosa8	NCBI
AB847976	AB847976.1	genotype III	Braarudosphaera bigelowii gene for 18S rRNA, partial sequence, isolate: Tosa6	NCBI
AB847981	AB847981.1		Braarudosphaera bigelowii gene for 18S rRNA, partial sequence, isolate: TMRscBb8	NCBI
AB847980	AB847980.1		Braarudosphaera bigelowii gene for 18S rRNA, partial sequence, isolate: TMRscBb7	NCBI
AB847975	AB847975.1	genotype III	Braarudosphaera bigelowii gene for 18S rRNA, partial sequence, isolate: Tosa5	NCBI
AB250784	AB250784.1	genotype III	Braarudosphaera bigelowii gene for 18S rRNA, partial sequence, isolate: TP05-6-a	NCBI
AB778293	AB778293.1		Braarudosphaera bigelowii gene for 18S ribosomal RNA, partial sequence	NCBI
LC595680	LC595680.1		Braarudosphaera bigelowii NIES-3865 gene for 18S rRNA, partial sequence	NCBI
KF771254	KF771254.1		Braarudosphaera bigelowii isolate SIOJp3B4BH_SP6 18S ribosomal RNA gene, partial sequence	NCBI
KF771253	KF771253.1		Braarudosphaera bigelowii isolate SIOJp3E1BH_SP6 18S ribosomal RNA gene, partial sequence	NCBI
KF771251	KF771251.1		Braarudosphaera bigelowii isolate SIOJp3D5BH_SP6 18S ribosomal RNA gene, partial sequence	NCBI
KF771249	KF771249.1		Braarudosphaera bigelowii isolate SIOJp3E12BH_SP6 18S ribosomal RNA gene, partial sequence	NCBI
KF771248	KF771248.1		Braarudosphaera bigelowii isolate SIOJp3E5BH_SP6 18S ribosomal RNA gene, partial sequence	NCBI
480a6f0daeb6fbb18a816dd9e0b10b60			E. huxleyi	this study
KX229688	KX229688.1		Emiliania huxleyi strain UNC1419 18S ribosomal RNA gene, partial sequence	NCBI
29bcfa2b6688f9b041844b7f00523e96			Haptolina sp.	this study
2bcdbad9ea5789bb0828112b22864d82			Chrysochromulina sp.	this study
KJ540196	KJ540196.1		Chrysochromulina sp. CCMP291 18S ribosomal RNA gene, partial sequence	NCBI
KJ540197	KJ540197.1		Chrysochromulina parva strain NIES-562 18S ribosomal RNA gene, partial sequence	NCBI

### Sheet: B. Distance Matrix
	AB478412	AB847971	AB847972	AB250785	AB847970	aeb6a118ee4e6ef614483d3e1a3d2a49	AB847973	KF771252	AB847979	AB478413	LC595681	AM490994	AB847974	KF771250	AB847978	AB478414	AB847977	AB847976	AB847981	AB847980	AB847975	AB250784	AB778293	LC595680	KF771254	KF771253	KF771251	KF771249	KF771248	480a6f0daeb6fbb18a816dd9e0b10b60	KX229688	29bcfa2b6688f9b041844b7f00523e96	2bcdbad9ea5789bb0828112b22864d82	KJ540196	KJ540197
AB478412		99.115	99.88	99.885	99.877	99.857	98.405	98.977	98.923	98.923	99.024	98.923	99.09	99.251	99.082	98.891	99.111	99.111	99.136	99.136	99.108	99.138	99.136	99.138	99.386	99.386	99.386	99.386	99.386	92.165	94.969	94.429	91.857	91.524	92.429
AB847971	99.115		99.233	99.235	99.212	100	97.752	99.045	98.243	98.243	98.334	98.349	98.432	99.319	98.408	98.214	98.454	98.454	98.454	98.454	98.454	98.454	98.454	98.454	99.454	99.454	99.454	99.454	99.454	92.308	94.161	94.571	92	90.869	91.621
AB847972	99.88	99.233		100	100	100	98.527	99.045	99.05	99.05	99.1	99.055	99.211	99.319	99.184	98.98	99.22	99.22	99.22	99.22	99.22	99.22	99.22	99.22	99.454	99.454	99.454	99.454	99.454	92.308	94.866	94.571	92	91.646	92.498
AB250785	99.885	99.235	100		100	100	98.527	99.045	99.05	99.05	99.138	99.038	99.211	99.319	99.2	99.008	99.229	99.229	99.251	99.251	99.227	99.253	99.251	99.253	99.454	99.454	99.454	99.454	99.454	92.308	95.083	94.571	92	91.646	92.498
AB847970	99.877	99.212	100	100		100	98.501	99.045	99.05	99.05	99.081	99.035	99.2	99.319	99.173	98.958	99.199	99.199	99.203	99.203	99.2	99.203	99.203	99.203	99.454	99.454	99.454	99.454	99.454	92.308	94.817	94.571	92	91.533	92.498
aeb6a118ee4e6ef614483d3e1a3d2a49	99.857	100	100	100	100		95.643	98.286	98.857	98.857	98.857	98.857	98.857	98.857	98.857	98.857	98.857	98.857	98.857	98.857	98.857	98.857	98.857	98.857	98.857	98.857	98.857	98.857	98.857	92.286	92.286	94.571	92	94	93.429
AB847973	98.405	97.752	98.527	98.527	98.501	95.643		98.056	99.034	99.034	99.074	99.21	99.284	98.331	99.286	98.952	99.317	99.317	99.317	99.317	99.317	99.317	99.317	99.317	98.465	98.465	98.465	98.465	98.465	89.387	94.483	90.786	88.5	91.204	91.93
KF771252	98.977	99.045	99.045	99.045	99.045	98.286	98.056		99.591	99.591	99.591	99.488	99.523	99.591	99.591	99.591	99.591	99.591	99.591	99.591	99.591	99.591	99.591	99.591	99.591	99.591	99.591	99.591	99.591	92.023	95.777	93.429	91.143	95.225	94.952
AB847979	98.923	98.243	99.05	99.05	99.05	98.857	99.034	99.591		100	100	99.699	99.715	99.864	99.715	99.873	99.747	99.747	99.747	99.747	99.747	99.747	99.747	99.747	100	100	100	100	100	92.593	94.77	94	91.714	91.609	92.567
AB478413	98.923	98.243	99.05	99.05	99.05	98.857	99.034	99.591	100		100	99.699	99.715	99.864	99.715	99.873	99.747	99.747	99.747	99.747	99.747	99.747	99.747	99.747	100	100	100	100	100	92.593	94.77	94	91.714	91.609	92.567
LC595681	99.024	98.334	99.1	99.138	99.081	98.857	99.074	99.591	100	100		99.177	99.727	99.864	99.733	99.883	99.763	99.763	99.77	99.77	99.762	99.77	99.77	99.777	100	100	100	100	100	92.593	95.105	94	91.714	91.768	92.567
AM490994	98.923	98.349	99.055	99.038	99.035	98.857	99.21	99.488	99.699	99.699	99.177		99.803	99.762	99.748	99.431	99.837	99.837	99.784	99.784	99.836	99.785	99.784	99.399	99.898	99.898	99.898	99.898	99.898	92.593	95.12	94	91.714	91.845	92.653
AB847974	99.09	98.432	99.211	99.211	99.2	98.857	99.284	99.523	99.715	99.715	99.727	99.803		99.796	99.939	99.606	99.97	99.97	99.97	99.97	99.97	99.97	99.97	99.97	99.932	99.932	99.932	99.932	99.932	92.45	95.079	94.143	91.571	91.86	92.67
KF771250	99.251	99.319	99.319	99.319	99.319	98.857	98.331	99.591	99.864	99.864	99.864	99.762	99.796		99.864	99.864	99.864	99.864	99.864	99.864	99.864	99.864	99.864	99.864	100	100	100	100	100	92.593	96.054	94	91.714	95.504	95.232
AB847978	99.082	98.408	99.184	99.2	99.173	98.857	99.286	99.591	99.715	99.715	99.733	99.748	99.939	99.864		99.615	99.97	99.97	99.97	99.97	99.97	99.97	99.97	99.97	100	100	100	100	100	92.593	95.195	94	91.714	91.86	92.67
AB478414	98.891	98.214	98.98	99.008	98.958	98.857	98.952	99.591	99.873	99.873	99.883	99.431	99.606	99.864	99.615		99.643	99.643	99.65	99.65	99.643	99.65	99.65	99.65	100	100	100	100	100	92.593	94.89	94	91.714	91.768	92.567
AB847977	99.111	98.454	99.22	99.229	99.199	98.857	99.317	99.591	99.747	99.747	99.763	99.837	99.97	99.864	99.97	99.643		100	100	100	100	100	100	100	100	100	100	100	100	92.593	95.162	94	91.714	91.89	92.705
AB847976	99.111	98.454	99.22	99.229	99.199	98.857	99.317	99.591	99.747	99.747	99.763	99.837	99.97	99.864	99.97	99.643	100		100	100	100	100	100	100	100	100	100	100	100	92.593	95.162	94	91.714	91.89	92.705
AB847981	99.136	98.454	99.22	99.251	99.203	98.857	99.317	99.591	99.747	99.747	99.77	99.784	99.97	99.864	99.97	99.65	100	100		100	100	100	100	100	100	100	100	100	100	92.593	95.306	94	91.714	91.89	92.705
AB847980	99.136	98.454	99.22	99.251	99.203	98.857	99.317	99.591	99.747	99.747	99.77	99.784	99.97	99.864	99.97	99.65	100	100	100		100	100	100	100	100	100	100	100	100	92.593	95.306	94	91.714	91.89	92.705
AB847975	99.108	98.454	99.22	99.227	99.2	98.857	99.317	99.591	99.747	99.747	99.762	99.836	99.97	99.864	99.97	99.643	100	100	100	100		100	100	100	100	100	100	100	100	92.593	95.145	94	91.714	91.89	92.705
AB250784	99.138	98.454	99.22	99.253	99.203	98.857	99.317	99.591	99.747	99.747	99.77	99.785	99.97	99.864	99.97	99.65	100	100	100	100	100		100	100	100	100	100	100	100	92.593	95.312	94	91.714	91.89	92.705
AB778293	99.136	98.454	99.22	99.251	99.203	98.857	99.317	99.591	99.747	99.747	99.77	99.784	99.97	99.864	99.97	99.65	100	100	100	100	100	100		100	100	100	100	100	100	92.593	95.298	94	91.714	91.89	92.705
LC595680	99.138	98.454	99.22	99.253	99.203	98.857	99.317	99.591	99.747	99.747	99.777	99.399	99.97	99.864	99.97	99.65	100	100	100	100	100	100	100		100	100	100	100	100	92.593	95.333	94	91.714	91.89	92.705
KF771254	99.386	99.454	99.454	99.454	99.454	98.857	98.465	99.591	100	100	100	99.898	99.932	100	100	100	100	100	100	100	100	100	100	100		100	100	100	100	92.593	96.185	94	91.714	95.634	95.362
KF771253	99.386	99.454	99.454	99.454	99.454	98.857	98.465	99.591	100	100	100	99.898	99.932	100	100	100	100	100	100	100	100	100	100	100	100		100	100	100	92.593	96.185	94	91.714	95.634	95.362
KF771251	99.386	99.454	99.454	99.454	99.454	98.857	98.465	99.591	100	100	100	99.898	99.932	100	100	100	100	100	100	100	100	100	100	100	100	100		100	100	92.593	96.185	94	91.714	95.634	95.362
KF771249	99.386	99.454	99.454	99.454	99.454	98.857	98.465	99.591	100	100	100	99.898	99.932	100	100	100	100	100	100	100	100	100	100	100	100	100	100		100	92.593	96.185	94	91.714	95.634	95.362
KF771248	99.386	99.454	99.454	99.454	99.454	98.857	98.465	99.591	100	100	100	99.898	99.932	100	100	100	100	100	100	100	100	100	100	100	100	100	100	100		92.593	96.185	94	91.714	95.634	95.362
480a6f0daeb6fbb18a816dd9e0b10b60	92.165	92.308	92.308	92.308	92.308	92.286	89.387	92.023	92.593	92.593	92.593	92.593	92.45	92.593	92.593	92.593	92.593	92.593	92.593	92.593	92.593	92.593	92.593	92.593	92.593	92.593	92.593	92.593	92.593		100	94.857	94.571	93.732	94.302
KX229688	94.969	94.161	94.866	95.083	94.817	92.286	94.483	95.777	94.77	94.77	95.105	95.12	95.079	96.054	95.195	94.89	95.162	95.162	95.306	95.306	95.145	95.312	95.298	95.333	96.185	96.185	96.185	96.185	96.185	100		94.857	94.571	91.89	93.255
29bcfa2b6688f9b041844b7f00523e96	94.429	94.571	94.571	94.571	94.571	94.571	90.786	93.429	94	94	94	94	94.143	94	94	94	94	94	94	94	94	94	94	94	94	94	94	94	94	94.857	94.857		94.286	95.143	94.857
2bcdbad9ea5789bb0828112b22864d82	91.857	92	92	92	92	92	88.5	91.143	91.714	91.714	91.714	91.714	91.571	91.714	91.714	91.714	91.714	91.714	91.714	91.714	91.714	91.714	91.714	91.714	91.714	91.714	91.714	91.714	91.714	94.571	94.571	94.286		94.857	95.429
KJ540196	91.524	90.869	91.646	91.646	91.533	94	91.204	95.225	91.609	91.609	91.768	91.845	91.86	95.504	91.86	91.768	91.89	91.89	91.89	91.89	91.89	91.89	91.89	91.89	95.634	95.634	95.634	95.634	95.634	93.732	91.89	95.143	94.857		99.862
KJ540197	92.429	91.621	92.498	92.498	92.498	93.429	91.93	94.952	92.567	92.567	92.567	92.653	92.67	95.232	92.67	92.567	92.705	92.705	92.705	92.705	92.705	92.705	92.705	92.705	95.362	95.362	95.362	95.362	95.362	94.302	93.255	94.857	95.429	99.862
