## Supplemental Table S8 and S9 for "Targeted metagenomics reveals pangenomic diversity of the nitroplast (UCYN-A) and its algal host plastid"

### Sheet: Table S8. A1unique
unique_id	gene_cluster_id	bin_name	genome_name	gene_callers_id	num_genomes_gene_cluster_has_hits	num_genes_in_gene_cluster	max_num_paralogs	SCG	functional_homogeneity_index	geometric_homogeneity_index	combined_homogeneity_index	KEGG_Module_ACC	KEGG_Module	KOfam_ACC	KOfam	KEGG_Class_ACC	KEGG_Class	COG20_CATEGORY_ACC	COG20_CATEGORY	COG20_FUNCTION_ACC	COG20_FUNCTION	COG20_PATHWAY_ACC	COG20_PATHWAY	Pfam_ACC	Pfam	aa_sequence	Blastp	Blastn/Blastx results	dna_sequence
10725	GC_00001244	In_one_genome	UCYNA1_mag29	6604	1	2	2	0	1	1	1	NA	NA	NA	NA	NA	NA	NA	NA	NA	NA	NA	NA	NA	NA	MSKIGSKGGNQGNIRVSNLRKLYVFIKK	no results	hypothetical protein UCYN_00090 [Candidatus Atelocyanobacterium thalassa isolate ALOHA]	ATGAGTAAAATAGGGAGTAAAGGCGGAAATCAAGGGAATATTCGGGTAAGTAATTTGCGAAAATTATACGTATTTATTAAAAAA
10726	GC_00001244	In_one_genome	UCYNA1_mag29	107571	1	2	2	0	1	1	1	NA	NA	NA	NA	NA	NA	NA	NA	NA	NA	NA	NA	NA	NA	MSKIGSKGGNQGNIRVSNLRKLYVFIKK	no results	hypothetical protein UCYN_00090 [Candidatus Atelocyanobacterium thalassa isolate ALOHA]	ATGAGTAAAATAGGGAGTAAAGGCGGAAATCAAGGGAATATTCGGGTAAGTAATTTGCGAAAATTATACGTATTTATTAAAAAA
10779	GC_00001280	In_one_genome	UCYNA1_mag29	6620	1	1	1	0	1	1	1	NA	NA	NA	NA	NA	NA	P	Inorganic ion transport and metabolism	COG1840	ABC-type Fe3+ transport system, periplasmic component (AfuA) (PDB:6IVY)	NA	NA	NA	NA	MIKFSRRLFLSGLTTLAVISAMQITTSCSDKGKISNNLSDKSLGEVNLYSSRHYNTDTELYEGFTKETGIQVNLVEGSADELIERIRSEGENTKADVFHDSRCWKILAQKTNIFLRKDEAAVAAGVELPEELGEHLELAAVPLDEPLVRERERLPDEHRLLAPQRRVRDRAERKLAEVGRVGLARVVSRAQPRRRRAALADLRGEGFEDHLRRGVPAGVVKRKIQM	Fe(3+) ABC transporter substrate-binding protein [Candidatus Atelocyanobacterium thalassa]	Fe(3+) ABC transporter substrate-binding protein [Candidatus Atelocyanobacterium sp. ALOHA_A2.5_9]	ATGATCAAGTTTTCAAGACGATTATTCCTAAGTGGATTAACAACACTAGCAGTTATTAGTGCAATGCAAATAACTACTAGTTGCTCAGACAAAGGTAAAATCAGTAACAATCTGAGTGATAAAAGTTTAGGAGAAGTTAATCTATATTCTTCTCGTCACTACAATACTGATACAGAATTGTATGAGGGTTTTACAAAAGAGACAGGGATTCAGGTTAACTTAGTTGAAGGAAGTGCTGATGAACTAATTGAGAGAATTAGAAGTGAAGGAGAAAACACCAAAGCAGATGTTTTTCATGACAGTAGATGTTGGAAGATTCTGGCTCAAAAAACAAATATCTTCCTGCGTAAAGATGAGGCAGCGGTGGCCGCCGGAGTGGAGCTGCCGGAGGAGCTTGGC…
10792	GC_00001293	In_one_genome	UCYNA1_mag29	108080	1	1	1	0	1	1	1	NA	NA	NA	NA	NA	NA	NA	NA	NA	NA	NA	NA	NA	NA	MGEMVPPHMGKRGCWGDFTQKTNLISDIWEKWCRHIWGKGVVGGI	no results	no results	ATGGGAGAAATGGTGCCGCCACATATGGGGAAAAGGGGTTGTTGGGGGGATTTTACTCAAAAAACGAATTTGATTTCTGACATATGGGAGAAATGGTGCCGCCACATATGGGGAAAAGGGGTTGTTGGGGGGATTTGA
10810	GC_00001311	In_one_genome	UCYNA1_mag29	6619	1	1	1	0	1	1	1	NA	NA	NA	NA	NA	NA	NA	NA	NA	NA	NA	NA	NA	NA	MNYIITILKYFQLNFIYKNSLKQKNDIRKNTKLTFII	no results	blastn: Candidatus Atelocyanobacterium thalassa isolate ALOHA, complete genome, no protien results	ATGAATTATATAATTACTATATTAAAATATTTTCAATTAAATTTTATTTATAAAAATTCATTAAAACAAAAGAATGATATTAGAAAGAATACAAAATTAACATTTATTATTTGA
10824	GC_00001325	In_one_genome	UCYNA1_mag29	108081	1	1	1	0	1	1	1	NA	NA	NA	NA	NA	NA	NA	NA	NA	NA	NA	NA	NA	NA	CGRPCCGRPCCGRPCCGRPCCGRPCCGRPCCGRPCCRALFRTLLGALLGAPLLARFGGDHRGERFPRHLLVRRVRLLRPRHLLEPLHLCSVRVLEQPREHREELHLRGGLRLQRARLQRVRAHRLELAHRVANGPAPAAGRRPVGRLHAQRVLGESRERSAGRLVRAPQPGGRVSARRQHVRASLVARPRRPVPVGVVGGFYSKNQF	YHS domain-containing (seleno)protein [Roseofilum acuticapitatum], hypothetical protein [Planctomycetota bacterium]	no results	TGCGGGCGCCCCTGCTGCGGGCGCCCCTGCTGCGGGCGCCCCTGCTGCGGGCGCCCCTGCTGCGGGCGCCCCTGCTGCGGGCGCCCCTGCTGCGGGCGCCCCTGCTGCCGCGCCCTGTTCCGAACCCTGCTCGGCGCCCTGCTCGGCGCGCCGCTGCTCGCCCGCTTTGGCGGCGACCACCGCGGCGAACGCTTCCCTCGCCACCTTCTCGTGCGACGCGTGCGTCTGCTCCGCCCTCGGCATCTGCTGGAGCCCCTGCATCTCTGCAGCGTGCGCGTGCTGGAGCAGCCGCGTGAGCATCGCGAAGAGCTTCACCTGCGAGGTGGTCTCCGCCTGCAGCGCGCTCGGCTGCAGCGCGTTCGCGCGCATCGCCTCGAGCTTGCGCATCGAGTCGCCAAC…
10834	GC_00001335	In_one_genome	UCYNA1_mag29	108079	1	1	1	0	1	1	1	NA	NA	NA	NA	NA	NA	K|L	Transcription|Replication, recombination and repair	COG0553	Superfamily II DNA or RNA helicase, SNF2 family (HepA) (PDB:6UXV)	NA	NA	PF00271.34	Helicase conserved C-terminal domain	MTKMLNVLESWINICGFTYLRLDGATKTEDRQKLTDRFNLNPKIFIFIIATRAGGLGINLTGADTVIFYDSDWNPTIDAQAQDRAHRIGQTREVHIYRLVSESTVEENILRKANQKRLLDSVVIQAGGFTTDFFKAGKDGIKELFGPSVVEEEEDAEPQGTEEPQEPAAVEPSKPARGRKRGGASTVKEVPKEPAAAAEGGTGARATPTAAELEAAMLGTQDDEDVEAYRREQRQAQADTAEFDESVPYVEEAEDAAGGHSSAGGLTGGETGGETGAESVGGETGAESVGGGVGGVARRRRGLATSSALVAAAPPAAASVDDETMADLLDPSPVVSDGSIAALEATLTPVQQYMLRFLEEVAEADAADAAATLDFERAEWELGQLQRRREEEEKLNDED…	SANT/Myb-like DNA-binding domain-containing protein [Polyangiaceae bacterium LLY-WYZ-15_(1-7)], hypothetical protein EMIHUDRAFT_415931, partial [Emiliania huxleyi CCMP1516]	same as p	ATGACCAAGATGCTCAACGTGCTTGAGAGCTGGATCAACATCTGCGGCTTCACGTACCTGCGGCTCGACGGCGCCACCAAGACGGAGGACAGGCAGAAGCTCACCGACAGGTTCAACCTCAACCCGAAGATTTTTATTTTCATCATCGCGACGAGGGCGGGCGGGTTGGGGATCAACCTGACAGGCGCCGACACCGTCATCTTTTACGACTCCGACTGGAACCCGACGATCGACGCGCAGGCGCAGGACAGGGCGCACCGCATCGGCCAGACGAGGGAGGTGCACATCTACCGGCTTGTTTCTGAGAGCACTGTTGAGGAGAACATCCTAAGGAAGGCCAACCAGAAGCGGCTGCTCGACTCGGTGGTCATCCAGGCCGGAGGCTTCACGACCGACTTC…
10838	GC_00001339	In_one_genome	UCYNA1_mag29	6622	1	1	1	0	1	1	1	NA	NA	NA	NA	NA	NA	K|L	Transcription|Replication, recombination and repair	COG0553	Superfamily II DNA or RNA helicase, SNF2 family (HepA) (PDB:6UXV)	NA	NA	PF00176.26	SNF2-related domain	FPTPPRTPPPLPPYSNPVTGMIEGTETVNQGVIERLHAILRPFLLRRLKKDVEKSLPGKFEHVVPCPLSKRQRELYEGVFISPPTATHFSQMSPPHFSHISQFNSLFGVFYFSTHRTHFSQMSPPHFFPHLTFYSCFFEFRPPTHFSHMSPPHFFPHLTLYSCFSGFSFSPTAPSSPRCRHPTFSHISPFILVFLSFAHRTNFSHMPPPHFFPHLTF	swr1 complex snf2 family DNA-dependent ATPase, partial [Chrysochromulina tobinii], hypothetical protein EMIHUDRAFT_415931, partial [Emiliania huxleyi CCMP1516]	Emiliania huxleyi CCMP1516 hypothetical protein partial mRNA	TTCCCTACTCCCCCCCGTACCCCCCCCCCCCTCCCCCCTTACAGCAACCCGGTCACCGGCATGATTGAGGGGACCGAGACGGTCAACCAGGGCGTCATCGAGCGGCTGCACGCGATCCTGCGCCCCTTTTTGCTCCGCCGCCTCAAGAAGGATGTCGAGAAGTCACTCCCGGGCAAGTTCGAGCACGTGGTCCCCTGCCCCCTCTCGAAGCGGCAGCGCGAGCTGTACGAAGGTGTTTTCATCTCTCCACCCACCGCAACCCATTTCTCCCAGATGTCGCCACCCCACTTTTCCCATATCTCACAATTTAATTCTCTTTTTGGAGTCTTTTATTTCTCCACCCACCGCACCCATTTCTCCCAGATGTCGCCACCCCACTTTTTCCCACATCTCACCTTT…
10849	GC_00001350	In_one_genome	UCYNA1_mag29	6621	1	1	1	0	1	1	1	NA	NA	NA	NA	NA	NA	NA	NA	NA	NA	NA	NA	NA	NA	MGEMGMGGRKQPAVVVEHEPTHRRGRVDRRDALRRERVESGEREVDRGAPSEAVAVEGRASASLLVHVDKVGAHALAPRRAALLLREQEGAQRREHGHWVVGGRRRRRDRDVDARPGAYVAGAHPAVRHVENLRGAVAERRGAEGVVRVHLAVRRQVEVEEVEVDMLELKAYNSLVRTRSRTCLKA	no results	swr1 complex snf2 family DNA-dependent ATPase, partial [Chrysochromulina tobinii]	ATGGGAGAAATGGGGATGGGTGGGCGAAAACAACCTGCGGTCGTAGTCGAGCACGAGCCCACGCACCGAAGAGGGCGCGTCGATCGGCGCGACGCGCTGCGCCGCGAGCGCGTGGAGAGTGGTGAGCGTGAGGTCGATCGCGGCGCACCGTCGGAGGCCGTGGCTGTAGAGGGGCGAGCGAGCGCATCGCTTCTCGTTCACGTAGACAAAGTTGGCGCGCACGCCCTTGCGCCACGCCGTGCGGCGCTCCTGCTGCGCGAGCAGGAAGGTGCGCAGCGGAGAGAGCACGGGCACTGGGTGGTTGGTGGGCGGCGGCGGCGGCGCGACCGCGACGTCGACGCCCGCCCAGGCGCATACGTCGCCGGCGCTCACCCGGCGGTGCGTCACGTCGAGAATCTG…
10867	GC_00001368	In_one_genome	UCYNA1_mag29	103616	1	1	1	0	1	1	1	NA	NA	NA	NA	NA	NA	NA	NA	NA	NA	NA	NA	NA	NA	MYYKLDFKKVEYMEITGLKKDIELLDTRLGKTQEYL	hypothetical protein UCYN_09090 [Candidatus Atelocyanobacterium thalassa isolate ALOHA], peptide chain release factor 2 [Candidatus Atelocyanobacterium thalassa]	hypothetical protein UCYN_09090 [Candidatus Atelocyanobacterium thalassa isolate ALOHA], peptide chain release factor 2 [Candidatus Atelocyanobacterium thalassa]	ATGTATTACAAATTAGATTTTAAAAAAGTTGAGTATATGGAAATTACAGGATTAAAAAAAGATATTGAGCTTTTGGATACACGCCTGGGCAAAACCCAGGAATATCTTTGA

### Sheet: Table S9. A4 unique
unique_id	gene_cluster_id	gene_callers_id	Pfam	COG20_FUNCTION	COG20_CATEGORY	blastn/x results	Geneious alignment	Classification	notes	dna_sequence
10763	GC_00001264	156462	Sigma-70 region 2	DNA-directed RNA polymerase, sigma subunit (sigma70/sigma32) (RpoD) (PDB:1SIG)	Transcription	blastn results cyanothece, blastx results crocosphaera rna pol	Cyanobacteria-specific RpoD-like sigma factor, type-1 CDS	RNA-polymerase	aligns to very dissimilar region in ref A2 with same annotation	ATGATGCAAACGAAATTAGTAGATGAATTGAAATTATCTGCATTTGAGATAATTGAACCTGAACAAGTCGTTTCAAATTCACAGATCATGGAGGTTGAAATTGTATCTAGTAATATAAATAAACAAGATACTGACGAGTATTATAAAACCACCTCCGACAACACAATTGGATCATTTTTTAAAGAAATGTCTCGTTATCCACTTCTAAAGGCAGAAGAAGAAATTAGTTTAGCCAAAAATGTACAATTTCTAATGAAAGCTGAAGAAAAACATAAACAACTTCAAAAAATTCTGAATCGTCCTCCGACTAAAATGGAATGGCTTAAAGCTATGACATTTGATAACCCAAAGCAGTTCGAACATTATTTATATCAAGGACGTATAGCAAAGCGTAAAATA…
10764	GC_00001265	156505	NA	NA	NA	no results	no CDS annotation	no annotation	in between nifK and nifE	ATGCGTTTTCCCTCTCCCCTCTCTCCTCTTCCTAATATAATTTTTTATATAAATTTATCGAGCTGTAAAACTGTTGTAATAAGCTGTATTATTAACTTTTTACATAAATCGGATGATGCTCTTCCAACAAATCTCAGATATCTTGTCTATTTACAACTGTTGTTAAATATTGATGATATTAACATAATCTTTTAG
10767	GC_00001268	121759	NA	NA	NA	no results	no CDS annotation	no annotation		ATGAGCCCAGTTGATGAAATTATAGAGTTTTTATTTGAAACTGTAAAAATGCAGTATGACTATGATAAGACTTATTTTATTAAGCTACTGCATACAATACACATGAAACTATATCCTCTGAGATATATGTGA
10769	GC_00001270	116819	NA	NA	NA	no results	no CDS annotation	no annotation		ATGAACATAATTATTATTTCTTATAAATCGTGTAAATATTGTTATCAAAAAAATAAAAGTAGAAACTTATTTAGTTATGTAGTAAATATTCATTGTGTAGACAACATACATAGTTGCCATGTAGACAAACATCAATAA
10774	GC_00001275	116803	NA	NA	NA	blastn results with CPSB-1 and blastx results with ucyna partial iron-sulfur binding protein	partial ferrodoxin	partial ferrodoxin (gene cut off)		ATGAGAAACATGATAGTTTTATATTTTTTATTTCTCTACAAAAAATATAAAATTTTATATTTAGCACAATATACGTTTTATATATGCACTATTGAAAGTTTAGATATTTATATACCCAAGAGTTGTACTAAGCATCACCATCCTGTGTCAGTGTATAGGCTAATATTTAAGAACTCATTTCCTGAAGGAATTGAACTAATACAAGCACAAATGCTATTACCTTCCTCTAACTCTATCTCGCACGCATGA
10778	GC_00001279	186358	NA	NA	NA	blastn no results, blastx results balneola HlyD family efflux transporter	no CDS annotation	HlyD family efflux transporter	cut off by contig split in between ATP-binding proteins	ATTGATGGTCTTTCGCCAGGTGATAAAGTTATAATTTCGAGCTATGATACTTTCGGAGATAATGAGGTATTGGAGTTGAAGGAGTGA
10781	GC_00001282	121738	NA	NA	NA	no results	no CDS annotation	no annotation		ATGATATTACTAGTTATTTACTCTAAAGAGAGAGATTTTAACAGTAAAAATTCGCTAAATTTTATTGAGTTAATTAAGATATTTATTCTTAGTTTTTTACCCGTATTAATTATTAAACAAAATATTAGCTAA
10784	GC_00001285	121538	ABC transporter	ABC-type nitrate/sulfonate/bicarbonate transport system, ATPase component (TauB)	Inorganic ion transport and metabolism	blastn results with CPSB-1 (A2 ref), blastx results Deltaproteobacteria ABC transporter ATP binding protein	Maltose/maltodextrin transport ATP-binding protein MalK (EC 3.6.3.19) CDS	ABC transport, ATP binding protein	partial protein cut off by contig split	ATGGCGAAGCTAAGATTAAAAAACTTAAGAAAAGAATATGAAATTAATAAAGGTAAGACCCTTATAGTCGTTAATGGTATAACGGATATAGAAGTGAGAGATGGAGAATTTTTAACATTATTAGGACCTTCTGGTTGTGGAAAATCGACTCTTTTGCTCATGATTGCCGGTTTAATTCCTTGCTCAAGTGGTCAAATCATCATGAATCAAGATGAGGTTTTATCACCTCGTCATGACATCGGTATGATGTTTCAGGACAGTACCTTAGTCCCCTGGAGATCTGTGTTAGGCAACATTAATCTTCAGTTGGAATTAAGAAACCTTAATCCAAATGATTTCCAGGATAAAATTTCAGAATTGATTGAATCTGTTTCATTGAAGGGGTATGAGCATTTACGT…
10789	GC_00001290	53887	NA	NA	NA	blastn results with CPSB-1 (A2 ref), blastx hypothetical protein in A2 Bombar	hypothetical protein CDS	hypothetical protein	aligns to hypothetical protein in ref (84.3% pairwise identity)	ATGTTGATTTATTCCTCATTTATTCCAATTTGGATAGAATTAAATATGGAGTTATTAAGTTTGAGTAATATAATTAAGCTTAATACATGGATAAGCCAGTGTGAAATCACTAGGCTCCAAGTAATAGAAACTAAGGCACTTGCAAATGCGAGGACTCCAAAAATATCATTGTTAGTACGTTGGTACCGTAAGATGCTTCCTATTGAAATTATAAAAAACAGAAGTGGAAAAACATAA
10790	GC_00001291	116765	NA	NA	NA	no results	no CDS annotation	no annotation		ATGGAAACAAAGATATATCGTTTTAACTATATTTTTGACTACGCAGGAACTAAGTCTATGTGGAAAAATTATGGATTAATAAAATTTAACATTAAATCCAAAATTTTCAATTTTGATTAA
10795	GC_00001296	186359	23S rRNA-intervening sequence protein	dTDP-4-amino-4,6-dideoxygalactose transaminase (WecE) (PDB:4PIW) (PUBMED:15271350)	Cell wall/ membrane/ envelope biogenesis	no blastn results, blastx results four helix bundle protein (unknown function) Gracilimonas/Balneola	hypothetical protein CDS	23S four-helix bundle protein	in between ATP binding proteins and contig split	ATGCGTGATTTTAAAAGTCTTTTTGTATGGCAAAAGAGCCATGAATTAACATTATCTATTTATAAGTCGACTTCAGGATTTCCTAAAGAGGAACTTTTCGGTCTCATAAGTCAAATGAGACGGTCTTCTTCATCAATCTCAACTAACATTGCAGAAGGACGTGGAAGGACAACTCAATCTCAAATGGCTCATTTTCTAAATATTGCTTTGGGTTCAGCATCTGAATTGAGATATCAAATACTGCTATCCAAAGATTTAGAGTTCATTTCAGAACAAATTTTCATAGAACAATCTGACCTAGTTGTTGAAGTCATGAAAATGCTTACTTCACTATATCAACAAGTCAATAAATCAAAAGCTAACAGCCAATAG
10808	GC_00001309	72727	NA	NA	NA	blastn results with CPSB-1 (A2 ref), blastx no results	hypothetical protein CDS	hypothetical protein	aligns to region in ref with no genes (90%)	ATGCATGGTATTCAAGCATTAGTAGAATTAAAATTTAAAAACGTAGTAATAGAAAGTATTGGAAGTCTATTACTACGTTCATTAGCAAAAGAAAAAATACTTAATGATACATAG
10823	GC_00001324	121799	NA	NA	NA	no results	no CDS annotation	no annotation		ATGGCTTTTTCTATATCAATATTTATATTAATGGCAGTTAACAAATACTTTGTAATTCTGAATACAAAATATATTGCAGGTAAATCATCATATAATGACTCAAAAAAATTATCTTTTTTCGATTTAGTAAAAATTATGTAG
10827	GC_00001328	53835	NA	NA	NA	no results	hypothetical protein CDS	hypothetical protein		ATGTTAAAAAAACCGTTTTTTAAAAAAATACTAGAAGTATTAGTTAGCTTGGTATTAGGTAATCGCAGTAAAATTTCTTTAGACTTCTATAGTTGTACCTTAAAGACATTAAATTATAAAAATAATATATTGTCTTTATGA
10828	GC_00001329	116855	NA	NA	NA	blastn results with CPSB-1, blastx similarity fragment (hypothetical protein) to microcystis	no CDS annotation	hypothetical protein	aligns partially over two tRNA genes in ref (97%)	ATGTTATTATTAATTTCTGTTGGACAAATAGAAAAAGGGTCGATGCCCGAGTGGTTAATGGGGGCGGACTGTAAATCCGCTGGCTATGCCTACGCTGGTTCAAATCCAGCTCGGCCCACCTTTCGCCCGTGTGGCTCAGTGGTAGAGCACACCCTTGGTAAGGGTGAGGTC
10832	GC_00001333	116728	NA	NA	NA	no results	no CDS annotation	no annotation		ATGTTTTTAGCTATCGACGATGTAATGTTTCTTCCATTTTTAACTAATGATATTGAAATTAACTGTAAATATTTGGATAGTATTTTTTTTTAA
10833	GC_00001334	121897	NA	NA	NA	no results	hypothetical protein CDS	hypothetical protein		ATGGGAATAAATATTATCAAAGATATTTATTTATATTGCTATATTGCCATAACTTATCATTTTCCTAAAATTTTACTTGAAAAGATTATCAAAAACATCGCCTATTATACTATTATTTGTTTATCATATGTAGGTAATCGTATAGTTGAATAA
10836	GC_00001337	121859	Glycosyl transferase family 2	Glycosyltransferase, catalytic subunit of cellulose synthase and poly-beta-1,6-N-acetylglucosamine synthase (BcsA) (PDB:4HG6)	Cell motility	no blastn results, blastx glycosylrtransferase family 2 protein Cyanothece/Crocosphaera	hypothetical protein CDS	Glycosyltransferase		TTGAAAAGCAAATTTTTTCAAGGTCTATTAGGAAGGCGAAAAAAAGCTGCTTTTGTATTAATTATTGTTTGGGGTATCATTATCAGCTTATATTTTGTACCTTGGGGAATCTGGATTGTTTATATAATAACCACTCTTTTGAGTTTTCGATCACTTCTTATTATCATAACTCAACCAACTAGAATATCCACGTCTTTACCTTACGAGGATTTAAAGCAAATTCCTTCAGTCTCTTTACTAGTAGCAATAAAGAACGAAGAAACCGTTATTCGTCAATTAGTAACAGAATTATGTGGTTTAGATTATGTGCTTGGAAAATACGATCTCTGGATTGTAAATGATCATAGTACTGATAAAACAGTTAGTATACTAAACGACTTGGCTCAAGAATATCCTCAA…
10837	GC_00001338	53805	NA	NA	NA	no results	no CDS annotation	no annotation	aligns to region in ref with no genes (87.9%)	ATGATATCTAAAAAACTGTTTTATAAAATAAGAATTAGCTATAAATTAGTAGAAGTGATTATTAACATACAAAAAGTTTTTTATGACTAA
10841	GC_00001342	121867	NA	NA	NA	no results	no CDS annotation	no annotation		ATGTATGCAATGACTAAATTATTAAATAATTTTGGTACAAATTTATTTAAAACCGCAAATATAATTAATGAATACTTTTGCTTTGTCTTTATGCATGAATTAAATGTATTTTTATTGGTTTAA
10843	GC_00001344	116823	NA	NA	NA	no results	hypothetical protein CDS	hypothetical protein		ATGACTTTAATTGTTATTTCTAAGAGAACTTATTGTCTTGGCTTAACAAGGATTAATAATCAAGATGTGATTACTTGTTTTGCTCAAAAGCTTATAAAAAATGAATTAAGTCGAATGCAGTCTAAAACTTTTACTTTATGA
10855	GC_00001356	72664	NA	NA	NA	no results	hypothetical protein CDS	hypothetical protein		ATGACTGATATATTTCTGGATAATAGCTTGATTAAAAATATTAAAATATATATCTTTACAAAATTATATATTTTATTAATTCGTACATTAGTAGATTATTTAAAGTCTAAAAGTTTTCATAGCATCTTTAATCAAAAAATAGTATTTAACAATATTCTAAAAATTAATGTAGATACTTTATATCAAAAAAGGATTATTGAAATAATCCTTTTTTGA
10862	GC_00001363	156554	NA	NA	NA	blastn results with CBSP-1 and ALOHA, no blastx results	hypothetical protein CDS	hypothetical protein	aligns to region in ref with no genes (88.2%)	ATGATCTTAGCAAAAATGTGTAGAACTCATCAAATCTTAAACAATCTAGTAAATGTAAAAATCAAAAGTTTTCCATCTAATTTGATAAATGTTGTGTCTTTAGGCCAAGACGGAGATATTTTATGA
10871	GC_00001372	116739	NA	NA	NA	no results	no CDS annotation	no annotation		ATGATGAATGGAATGCTTTTGAATGCTTTGCTTGAAATTAAAATTAAAACAAGCATACTAAATGTTGTTATGTGGATAAAGCAACTCGCTTTATTAGCATGA
10873	GC_00001374	156465	NA	NA	NA	no results	no CDS annotation	no annotation		ATGTTTTTATTGCATAAGCTTGAAAATGAAGTGGTAACAATACAAGCCCATAAAAAAATTATTAAAAATCCATTACTACTTAAGCAGAAACTAGAAATCACTCTGCTTTAA
10880	GC_00001381	72831	NA	NA	NA	no results	hypothetical protein CDS	hypothetical protein		ATGTTAGAAGTAATTGCTAAAAATTATGTTGATTTAGTATTTAATATCTATCAAGATGGCTCTTTATATAAGCGAATTATAAATGAACCTAATATTTTAAAAGCTTATATTTATTAG
10887	GC_00001388	121930	NA	NA	NA	blastn results with CPSB-1 and ALOHA , blastx hypothetical protien Magasanikbacteria bacterium/ Caudoviricetes (virus)	no CDS annotation	hypothetical protein	aligns partially over a tRNA gene in ref (90.7%)	ATGTATATATCGACATTACGGGATGTAGCGCAGCTTGGTAGCGCGCCTGCTTTGGGAGCAGGATGTCACAGGTTCGAATCCTGTCATCCCGATACAAAAAATCAACTAGCAAATAGTAATAAACTCTTGGATACTTTATATAGAAGGGCTTACTCAATTACTAAAGATAGAAAATAG
10895	GC_00001396	121839	NA	NA	NA	no blastn results, blastx ucyna DUF3086 domain-containing protein (unknown function)	hypothetical protein CDS	domain-containing protein		ATGAAATTAAATTATTTACAACCTCTTAATAAGAGTTCAAAGAATAAAATATTAAATAGTACTATCAATAGTTCTTCTTTACAAGCTGAAAAATCAGAAGCTTATGATTCGTTCTCTCATATCTTTGAGAAGAACCAAGCTAACAGTTTTAATCATACTGATCTTTCTAAAAACATTGTTAATTTAGAAAAACAAATTAATGATCTTGTTGAACAAATAAAAATATTAAAACAGAGAAACTGTTTTATTGTTACTGAAAAAGGGAATTTAAAAGACGACCAAGACTCTAAATCATTCGAAAAGAATTAG
10901	GC_00001402	156498	NA	NA	NA	no results	no CDS annotation	no annotation		ATGTTACTTAAGATGCACTCATTTTTTCAAGCTCTTGCTATACAAGGATTTGAAAAGCTCTTTTTTTTTGTAAAGAATGAGGTTCATGTATTTTTTAAAGATAGCTTGAGTATTTTTGCTCATAGATTCATGTATTTTTATACTCATCACTTAACTCTTGCAGTACTCAATATTGCCTTTGTAAATAAATTTTATAATTTTCTACTCAAAATTCAATTTATGAAATCTAATTATTTGAAAATATAG
10904	GC_00001405	156541	NA	NA	NA	no results	hypothetical protein CDS	hypothetical protein		ATGGAAAAGAAAAAAAGTTTAATAAAAATGGTTTATTTCTTGTTTAACAGTAATAATATTGATATTTTAGAAATAAGAAACTTTGTTAATTATAATTGGTCTTTAGTAAAAGCCTTAACTTAG
